# Structural evidence for MADS-box type I family expansion seen in new assemblies of *A. arenosa* and *A. lyrata*

**DOI:** 10.1101/2023.05.30.542816

**Authors:** Jonathan Bramsiepe, Anders K. Krabberød, Katrine N. Bjerkan, Renate M. Alling, Ida M. Johannessen, Karina S. Hornslien, Jason R. Miller, Anne K. Brysting, Paul E. Grini

## Abstract

*Arabidopsis thaliana* diverged from *A. arenosa* and *A. lyrata* at least 6 million years ago and are identified by genome-wide polymorphisms or morphological traits. The species are to a high degree reproductively isolated, but hybridization barriers are incomplete. A special type of hybridization barrier is based in the triploid endosperm of the seed, where embryo lethality is caused by endosperm failure to support the developing embryo. The MADS-box type I family of transcription factors are specifically expressed in the endosperm and has been proposed to play a role in endosperm-based hybridization barriers. The gene family is well known for a high evolutionary duplication rate, as well as being regulated by genomic imprinting. Here we address MADS-box type I gene family evolution and the role of type I genes in the context of hybridization. Using two *de-novo* assembled and annotated chromosome-level genomes of *A. arenosa* and *A. lyrata* ssp. *petraea* we analyzed the MADS-box type I gene family in *Arabidopsis* to predict orthologs, copy number and structural genomic variation related to the type I loci. Our findings were compared to gene expression profiles sampled before and after the transition to endosperm cellularization in order to investigate the involvement of MADS-box type I loci in endosperm-based hybridization barriers. We observed substantial differences in type-I expression between *A. arenosa* and *A. lyrata* ssp. *petraea* in the endosperm, suggesting a genetic cause for the endosperm-based hybridization barrier in *A. arenosa* and *A. lyrata* ssp. *petraea* hybrid seeds.
