## Supplementary Data S1: Sequencing and assemblies for "Structural evidence for MADS-box type I family expansion seen in new assemblies of *A. arenosa* and *A. lyrata*"

### Sheet: Readme
Supplementary table	Title	Content
ST1.1	Seq.data	An overview of the sequencing effort for A. arenonas and A. lyrata petraea
ST1.2	Initial assemblies	The initial assemblies based on Pacbio long reads and illumina data prior to scaffolding. Several assembly strategies were tested to assure the best draft assembly for scaffolding. The assemblers were Falcon, Canu and Masurca. In addition we tested the effect of error correction of PacBio data with the Illumina data (using lordec) before scaffolding. Total assembly size, N50 and Busco completenes…
ST1.3	Phasing	Results from different efforts to construct haplotype-fused assemblies, and to produce a primary assembly and a set of associate contigs representing divergent allelic variants.
ST1.4	Scaffolds	Results of different scaffolding strategies
ST1.5	Published genomes	Reference and statistics of Arabidopsis and Capsella genomes from other databases

### Sheet: ST1.1 Seq.data
Species	Plant	Platform	Number of reads	Sequenced bp.	Estimated genome size	Coverage
A. lyrata petraea	2Lz3_4	Pacbio Sequel	1468776	14357792667	200000000	71.789
A. lyrata petraea	2Lz3_4	Illumina HiSeq 4000 (2*150bp)	80006646	24001993800	200000000	120.01
A. arenosa	2Az6_1	Pacbio	1236862	15566089503	180000000	86.4783
A. arenosa	2Az6_1	Illumina (2*150bp)	101609762	30482928600	180000000	169.35
A. arenosa	2Az6_1	Hi-C, Illumina HiSeq 4000 (2*150bp)	308885553	92665665900	180000000	514.809

### Sheet: ST1.2 Initial assemblies
															Busco Score, based on embryophyta_odb9 (1440 genes)
Species	Input	Assembler	Version	Total_assembly	N_contigs	Largest	N50	L50	N_count	NG50	LG50	Illumina_mapped	Completeness	Merqury_QV	Complete genes	Single copy genes	Duplicated genes	Fragmented genes	Missing genes
A. lyrata petraea	Pacbio + Illumina	Masurca	v0.1	242595646	1382	8561360	614051	80	3104	952101	51	0.991008	0.815645	0.358664	0.983	0.706	0.277	0.003	0.014
A. lyrata petraea	Pacbio	Canu	v1.0	360155210	1525	5318346	1050475	83	0	2487685	30	0.998236	0.979209	0.288756	0.987	0.222	0.765	0.003	0.01
A. arenosa	Pacbio	Falcon	NA	249504600	470	13314644	3810243	19	0	4690265	13				0.991	0.378	0.613	0.001	0.008
A. arenosa	Pacbio - lordec corrected with Illumina	Canu	v2.0	215404906	5529	4989732	106959	370	0	125019	304		0.737375	0.311247	0.983	0.458	0.525	0.001	0.016
A. arenosa	Pacbio	Canu	v2.0	256270718	859	13300191	2745836	23	0	3982686	16	0.998912	0.980127	0.331541	0.989	0.429	0.56	0.002	0.009
A. arenosa	Pacbio + Illuimna	Masurca	NA	215060932	1562	17705165	4808155	14	600	5465521	12				0.986	0.633	0.353	0.004	0.01
A. arenosa	Pacbio - lordec corrected with Illumina	Flye	v0.1	213306625	1042	11331124	423602	97	600	457567	82		0.739027	0.260111	0.982	0.619	0.363	0.006	0.012

### Sheet: ST1.3 Phasing
														Busco Score, based on embryophyta_odb9 (1440 genes)
Species	Parent Assembler	Phasing_program	Version	Total size of primary contigs	Number of contigs	Average length	Longest contig	N50	L50	N_count	Illumina_mapped	Completeness	Merqury_QV	Complete genes	Single copy genes	Duplicated genes	Fragmented genes	Missing genes
A. lyrata petraea	Masurca	Purge Haplotig	v0.1	187790520	500	375581	8561360	1077887	45	NA	0.959149	0.783776	0.29481	0.983	0.886	0.097	0.003	0.014
A. lyrata petraea	Canu	Purge Haplotig	NA	197328147	553	356832	5318346	1998034	31	NA				0.977	0.953	0.024	0.005	0.018
A. lyrata petraea	Canu	Purge_Dups	NA	184441331	453	407155	5318178	2068888	29	NA	0.979386	0.814585	0.408633	0.985	0.956	0.029	0.004	0.011
A. arenosa	Falcon	Falcon_unzip	NA	225781295	484	466490	13190999	4319429	16	0		0.668315	0.210648	0.95	0.615	0.335	0.016	0.034
A. arenosa	Flye	Purge Haplotig	v0.1	149948590	563	266338	11331124	558254	47	600		0.675546	0.262355	0.978	0.935	0.043	0.008	0.014
A. arenosa	Canu	Purge_Dups	v2.0	151881314	410	370442	13302634	4790183	10	552	0.953447	0.797158	0.34822	0.986	0.97	0.016	0.006	0.008

### Sheet: ST1.4 Scaffolding
																				Busco Score, based on embryophyta_odb9 (1440 genes)
Species	Assembly_name	Input Data	Assembler	Scaffolding_program	Phasing_program	Total assembly size	N_contigs	Ave	Largest	N50	L50	N90	L90	N_count	NG50	LG50	Illumina_mapped	Completeness	Merqury_QV	Complete genes	Single copy genes	Duplicated genes	Fragmented genes	Missing genes
A. lyrata ssp. petraea	petrea_assembly_v0.1_curated_ragoo	Pacbio + Illumina	Masurca	RaGOO	NA	187866520	36	5.21851e+06	32511938	23304598	4	18681305	8	78000	23304598	4				0.971	0.924	0.047	0.006	0.023
A. lyrata ssp. petraea	petrea_pilon9_ragoo	Pacbio	Canu	RaGOO	NA	359019944	86	4.17465e+06	57378579	42525203	4	34758474	8	179500	46650183	2				0.982	0.958	0.024	0.006	0.012
A. lyrata ssp. petraea	petrea_canu_pilon9_purged_ragoo	Pacbio	Canu	RaGOO	NA	184502131	55	3.35458e+06	32972454	21450148	4	17923481	8	61628	20618394	5	0.979388	0.814574	0.408633	0.982	0.958	0.024	0.006	0.012
A. lyrata ssp. petraea	petrea_remasked	Pacbio	Canu	RaGOO	NA	187826268	55	3.41502e+06	33487977	21808542	4	18220456	8	38610	21808542	4	0.981906	0.815532	0.390188	0.99	0.967	0.023	0.006	0.004
A. lyrata ssp. petraea	petraea_curated	Pacbio	Canu	RaGOO	NA	187501846	55	3472256	29873447	21808542	4	19430097	8	38612	21510570	5				0.984	0.958	0.026	0.006	0.01
A. arenosa	arenosa_ragoo	Pacbio	Canu	RaGOO	NA	151914314	267	568967	27873803	18124723	4	13654870	8	33552	17248172	5	0.953449	0.797145	0.34822	0.833	0.821	0.012	0.068	0.099
A. arenosa	arenosa_ragtag	Pacbio	Canu	RagTag	NA	151908914	495	306887	21832669	18411031	4	13950942	8	28152	15280261	6	0.953448	0.797145	0.348241	0.986	0.97	0.016	0.006	0.008
A. arenosa	01_falcon_p_ctg_salsa_full_map	Pacbio + Illuimna	Falcon	SALSA	NA	225858795	337	670204	23542876	7560789	9	1337278	36	77500	NA	NA				0.929	0.812	0.117	0.026	0.045
A. arenosa	02_falcon_p_h_ctg_salsa_full_map	Pacbio + Illuimna	Falcon	SALSA	NA	249567600	355	703007	17677207	6076603	11	729888	58	63000	NA	NA				0.989	0.651	0.338	0.003	0.008
A. arenosa	03_canu_arenosa_pbcorr_assembly_salsa_full_map	Pacbio - lordec corrected with Illumina	Canu	SALSA	NA	216512406	3314	65332.7	8833656	305027	134	27119	1140	1107500	NA	NA				0.982	0.628	0.354	0.001	0.017
A. arenosa	05_canu_arenosa_pb_uncorr_assembly_salsa_full_map	Pacbio	Canu	SALSA	NA	256337218	729	351629	24223758	4789809	11	341021	89	66500	NA	NA				0.988	0.614	0.374	0.004	0.008
A. arenosa	06_masurca_pb_salsa_full_map	Pacbio + Illuimna	Masurca	SALSA	NA	215279932	1128	190851	29044353	8941182	7	334802	61	219600	NA	NA				0.987	0.763	0.224	0.003	0.01
A. arenosa	09_flye_pb_salsa_full_map	Pacbio - lordec corrected with Illumina	Flye	SALSA	NA	213442625	771	276839	11331124	874902	58	127316	332	136600	NA	NA				0.984	0.721	0.263	0.005	0.011
A. arenosa	01_falcon_p_ctg_salsa_filtered	Pacbio + Illuimna	Falcon	SALSA + matlock	NA	225858795	337	670204	23542876	7560789	9	1337278	36	77500	8898442	7				0.909	0.792	0.117	0.045	0.046
A. arenosa	02_falcon_p_h_ctg_salsa_filtered	Pacbio + Illuimna	Falcon	SALSA + matlock	NA	249545600	407	613134	51827618	11717667	6	761037	44	41000	16527681	4				0.988	0.448	0.54	0.001	0.011
A. arenosa	11_arenosa_pilon12_salsa_filtered	Pacbio + Illuimna	Canu	SALSA + matlock	NA	255657040	776	329455	46329079	6772155	8	255324	66	49000	13513233	5				0.989	0.511	0.478	0.001	0.01
A. arenosa	12_arenosa_purged_sr_salsa	Pacbio + Illuimna	Canu	SALSA + matlock	NA	151915814	342	444198	47732179	13302634	3	1044529	15	35052	8876408	6				0.986	0.97	0.016	0.006	0.008
A. arenosa	01_falcon_p_ctg_salsa_purged	Pacbio + Illuimna	Falcon	SALSA + matlock	NA	189894782	237	801244	23582681	8919586	7	1602751	23	62242	8919586	7				0.979	0.953	0.026	0.004	0.017
A. arenosa	02_falcon_p_h_ctg_salsa_purged	Pacbio + Illuimna	Falcon	SALSA + matlock	NA	162896298	228	714457	51779327	16775319	3	1446832	14	24275	16527129	4				0.974	0.936	0.038	0.006	0.02
A. arenosa	11_arenosa_pilon12_salsa_purged	Pacbio + Illuimna	Canu	SALSA + matlock	NA	183689221	565	325114	46328374	14664562	4	302653	27	30284	8570415	5				0.976	0.936	0.04	0.006	0.018
A. arenosa	12_arenosa_purged_sr_salsa_purged	Pacbio + Illuimna	Canu	SALSA + matlock	NA	150751807	286	527104	47720781	13300974	3		14	32943	8873022	6				0.989	0.974	0.015	0.003	0.008
A. arenosa	13_falcon_phased_salsa_purged	Pacbio + Illuimna	Falcon	SALSA + matlock	NA	228054785	562	405791	7302832	1984298	35	248962	134	0	2406084	28				0.989	0.533	0.456	0.001	0.01
A. arenosa	01_falcon_p_ctg_groups_10_groups.asm.fasta	Pacbio + Illuimna	Falcon	AllHiC (10 Groups)	NA	225827995	17	1.3284e+07	65699487	31901667	3	22562630	6	46700	NA	NA				0.922	0.888	0.034	0.032	0.046
A. arenosa	01_falcon_p_ctg_groups_11_groups.asm.fasta	Pacbio + Illuimna	Falcon	AllHiC (11 Groups)	NA	225827795	19	1.18857e+07	47578660	31901667	3	18120727	7	46500	NA	NA				0.923	0.888	0.035	0.031	0.046
A. arenosa	01_falcon_p_ctg_groups_12_groups.asm.fasta	Pacbio + Illuimna	Falcon	AllHiC (12 Groups)	NA	225827595	21	10753695	47578660	31901667	3	18120727	7	46300	NA	NA				0.92	0.885	0.035	0.034	0.046
A. arenosa	01_falcon_p_ctg_groups_13_groups.asm.fasta	Pacbio + Illuimna	Falcon	AllHiC (13 Groups)	NA	225827495	22	1.02649e+07	47578660	29302585	4	8862241	8	46200	NA	NA				0.922	0.887	0.035	0.032	0.046
A. arenosa	02_falcon_p_h_ctg_groups_10_groups.asm.fasta	Pacbio + Illuimna	Falcon	AllHiC (10 Groups)	NA	249549700	19	1.31342e+07	35173349	33324607	4	17107179	8	45100	NA	NA				0.988	0.876	0.112	0.004	0.008
A. arenosa	02_falcon_p_h_ctg_groups_11_groups.asm.fasta	Pacbio + Illuimna	Falcon	AllHiC (11 Groups)	NA	249549300	23	1.085e+07	35173349	32286499	4	17107179	8	44700	NA	NA				0.987	0.875	0.112	0.005	0.008
A. arenosa	02_falcon_p_h_ctg_groups_12_groups.asm.fasta	Pacbio + Illuimna	Falcon	AllHiC (12 Groups)	NA	249549100	25	9981964	34363857	31399488	4	17107179	8	44500	NA	NA				0.987	0.871	0.116	0.005	0.008
A. arenosa	02_falcon_p_h_ctg_groups_13_groups.asm.fasta	Pacbio + Illuimna	Falcon	AllHiC (13 Groups)	NA	249548700	29	8.60513e+06	33028294	30447202	4	7369121	10	44100	NA	NA				0.989	0.831	0.158	0.004	0.007
A. arenosa	11_arenosa_pilon12_groups_10_groups.asm.fasta	Pacbio + Illuimna	Canu	AllHiC (10 Groups)	NA	255657040	369	692838	44464987	29850696	4	7552947	10	49000	NA	NA				0.987	0.815	0.172	0.003	0.01
A. arenosa	11_arenosa_pilon12_groups_11_groups.asm.fasta	Pacbio + Illuimna	Canu	AllHiC (11 Groups)	NA	255656840	371	689102	34451065	20073534	5	6195972	13	48800	NA	NA				0.989	0.79	0.199	0.003	0.008
A. arenosa	11_arenosa_pilon12_groups_12_groups.asm.fasta	Pacbio + Illuimna	Canu	AllHiC (12 Groups)	NA	255656340	376	679937	34451065	20073534	5	4790183	13	48300	NA	NA				0.987	0.784	0.203	0.004	0.009
A. arenosa	11_arenosa_pilon12_groups_13_groups.asm.fasta	Pacbio + Illuimna	Canu	AllHiC (13 Groups)	NA	255656340	376	679937	34451065	26457664	5	4790183	12	48300	NA	NA				0.987	0.804	0.183	0.004	0.009
A. arenosa	12_arenosa_purged_sr_groups_10_groups.asm.fasta	Pacbio + Illuimna	Canu	AllHiC (10 Groups)	NA	151896614	257	591037	34627376	17471065	4	13610318	7	15852	NA	NA				0.985	0.969	0.016	0.007	0.008
A. arenosa	12_arenosa_purged_sr_groups_11_groups.asm.fasta	Pacbio + Illuimna	Canu	AllHiC (11 Groups)	NA	151896814	255	595674	34627376	17471065	4	13610318	7	16052	NA	NA				0.986	0.969	0.017	0.006	0.008
A. arenosa	12_arenosa_purged_sr_groups_12_groups.asm.fasta	Pacbio + Illuimna	Canu	AllHiC (12 Groups)	NA	151896714	256	593347	20902504	17471065	4	13610318	8	15952	NA	NA				0.975	0.959	0.016	0.01	0.015
A. arenosa	12_arenosa_purged_sr_groups_13_groups.asm.fasta	Pacbio + Illuimna	Canu	AllHiC (13 Groups)	NA	151896114	262	579756	20902504	17471065	4	13610318	8	15352	NA	NA				0.974	0.958	0.016	0.011	0.015
A. arenosa	01_falcon_p_ctg_groups_10_purge_dups_purged	Pacbio + Illuimna	Falcon	AllHiC (10 Groups) + purge_dups	NA	151489568	15	1.00993e+07	41140425	20836640	3	14452349	6	32812	20524353	4				0.975	0.96	0.015	0.008	0.017
A. arenosa	01_falcon_p_ctg_groups_11_purge_dups_purged	Pacbio + Illuimna	Falcon	AllHiC (11 Groups) + purge_dups	NA	150149377	16	9.38434e+06	27377524	19882372	4	13735472	7	31230	19555921	5				0.975	0.959	0.016	0.008	0.017
A. arenosa	01_falcon_p_ctg_groups_12_purge_dups_purged	Pacbio + Illuimna	Falcon	AllHiC (12 Groups) + purge_dups	NA	152091173	18	8.44951e+06	27368606	20507676	4	13780553	7	32305	14454996	5				0.976	0.959	0.017	0.009	0.015
A. arenosa	01_falcon_p_ctg_groups_13_purge_dups_purged	Pacbio + Illuimna	Falcon	AllHiC (13 Groups) + purge_dups	NA	150732824	19	7.93331e+06	27377576	19007577	4	6916989	8	32689	14434993	5				0.977	0.96	0.017	0.008	0.015
A. arenosa	01_falcon_p_ctg_salsa_purge_dups_purged	Pacbio + Illuimna	Falcon	SALSA + purge_dups	NA	150203787	168	894070	17993725	7569012	7	1460567	22	55046	4866356	10				0.978	0.96	0.018	0.006	0.016
A. arenosa	02_falcon_p_h_ctg_groups_10_purge_dups_purged	Pacbio + Illuimna	Falcon	AllHiC (10 Groups) + purge_dups	NA	152363329	10	1.52363e+07	20595631	19079297	4	10122516	8	29860	18236050	6				0.99	0.972	0.018	0.003	0.007
A. arenosa	02_falcon_p_h_ctg_groups_11_purge_dups_purged	Pacbio + Illuimna	Falcon	AllHiC (11 Groups) + purge_dups	NA	152357714	12	1.26965e+07	20595717	19135958	4	10122489	8	30873	17647051	6				0.99	0.972	0.018	0.003	0.007
A. arenosa	02_falcon_p_h_ctg_groups_12_purge_dups_purged	Pacbio + Illuimna	Falcon	AllHiC (12 Groups) + purge_dups	NA	152200355	13	1.17077e+07	20569129	18501920	4	10122511	8	30686	17693699	6				0.989	0.97	0.019	0.003	0.008
A. arenosa	02_falcon_p_h_ctg_groups_13_purge_dups_purged	Pacbio + Illuimna	Falcon	AllHiC (13 Groups) + purge_dups	NA	151770198	18	8.43168e+06	19838917	17052205	5	4911201	10	28459	15658251	6				0.99	0.971	0.019	0.003	0.007
A. arenosa	02_falcon_p_h_ctg_salsa_purge_dups_purged	Pacbio + Illuimna	Falcon	SALSA + purge_dups	NA	152072172	179	849565	46667135	11799631	4	992656	20	25044	5055183	7				0.987	0.956	0.031	0.002	0.011
A. arenosa	11_arenosa_pilon12_groups_10_purge_dups_purged	Pacbio + Illuimna	Canu	AllHiC (10 Groups) + purge_dups	NA	155671432	309	503791	21316093	15636002	5	6195224	11	34224	13302663	6				0.987	0.974	0.013	0.005	0.008
A. arenosa	11_arenosa_pilon12_groups_11_purge_dups_purged	Pacbio + Illuimna	Canu	AllHiC (11 Groups) + purge_dups	NA	155667043	312	498933	17132182	11809035	6	6195224	13	32550	8313215	8				0.986	0.971	0.015	0.005	0.009
A. arenosa	11_arenosa_pilon12_groups_12_purge_dups_purged	Pacbio + Illuimna	Canu	AllHiC (12 Groups) + purge_dups	NA	155801955	313	497770	17148723	11809035	6	4776659	14	33001	8313724	8				0.984	0.967	0.017	0.006	0.01
A. arenosa	11_arenosa_pilon12_groups_13_purge_dups_purged	Pacbio + Illuimna	Canu	AllHiC (13 Groups) + purge_dups	NA	155616405	317	490903	17143197	14677658	5	4776661	13	31399	11809033	7				0.985	0.969	0.016	0.006	0.009
A. arenosa	11_arenosa_pilon12_salsa_purge_dups_purged	Pacbio + Illuimna	Canu	SALSA + purge_dups	NA	156437605	522	299689	40181750	6437828	6	292405	27	26756	4918828	9				0.985	0.968	0.017	0.006	0.009
A. arenosa	12_arenosa_purged_sr_groups_10_purge_dups_purged	Pacbio + Illuimna	Canu	AllHiC (10 Groups) + purge_dups	NA	149285098	251	594761	34361227	17384160	4	13124111	7	13936	16387813	5				0.987	0.973	0.014	0.005	0.008
A. arenosa	12_arenosa_purged_sr_groups_11_purge_dups_purged	Pacbio + Illuimna	Canu	AllHiC (11 Groups) + purge_dups	NA	149400883	252	592861	34361516	17384180	4	13124186	7	14672	16415108	5				0.987	0.972	0.015	0.005	0.008
A. arenosa	12_arenosa_purged_sr_groups_12_purge_dups_purged	Pacbio + Illuimna	Canu	AllHiC (12 Groups) + purge_dups	NA	149336705	253	590264	20555752	17383534	4	13124083	8	15202	16333669	6				0.986	0.972	0.014	0.006	0.008
A. arenosa	12_arenosa_purged_sr_groups_13_purge_dups_purged	Pacbio + Illuimna	Canu	AllHiC (13 Groups) + purge_dups	NA	149304435	258	578699	20495406	17374279	4	13124180	8	13815	15868790	6				0.986	0.972	0.014	0.006	0.008
A. arenosa	12_arenosa_purged_sr_salsa_purge_dups_purged	Pacbio + Illuimna	Canu	SALSA + purge_dups	NA	149208252	328	454903	47605668	13300974	3	2084702	13	31426	8873022	6				0.988	0.975	0.013	0.003	0.009
A. arenosa	12_arenosa_purged_sr_groups_13_groups_jbat_juicer_v4	Pacbio + Illuimna	Canu	AllHiC jbat	NA	151897114	266	571042	22845345	19034142	4	15091471	8	16352	17466165	5				0.984	0.969	0.015	0.007	0.009
A. arenosa	12_arenosa_purged_sr_sala_jbat_juicer	Pacbio + Illuimna	Canu	SALSA jbat	NA	149219189	321	464857	22243135	17907142	4	14475148	8	42363	15205030	6				0.986	0.973	0.013	0.005	0.009
A. arenosa	12_arenosa_purged_sr_salsa_jbat_NEW	Pacbio + Illuimna	Canu	SALSA jbat	NA	151912314	377	402950	21859722	18079792	4	14969891	8	31552	15203496	6				0.986	0.969	0.017	0.006	0.008
A. arenosa	arenosa_jbat_jelly	Pacbio + Illuimna	Canu	AllHiC jbat PBjelly	NA	152958180	264	579387	22929204	19156880	4	15185554	8	15205	17586680	5				0.977	0.964	0.013	0.009	0.014
A. arenosa	arenosa_remasked	Pacbio + Illuimna	Canu	remasked	NA	152958180	264	579387	22929204	19156880	4	15185554	8	15205	17586680	5				0.986	0.972	0.014	0.006	0.008

### Sheet: ST1.5 Published genomes
											Busco Score, based on embryophyta_odb9 (1440 genes)
Species	Assembly_name	Reference	Total assembly size	Number of contigs	Largest contig	N50	L50	N90	L90	N_count	Complete genes	Single copy genes	Duplicated genes	Fragmented genes	Missing genes
A. lyrata lyrata	Alyrata_384_v1	https://phytozome-next.jgi.doe.gov/info/Alyrata_v2_1	206667935	695	33132539	24464547	4	19320864	8	22889776	0.985	0.965	0.02	0.003	0.012
A. lyrata lyrata	MN47_v2	https://www.ncbi.nlm.nih.gov/assembly/GCA_944990045.1	243772934	783	30414682	24486307	5	50575	138	3900	0.99	0.971	0.019	0.002	0.008
A. lyrata petraea (Yakutia, Russia)	Alyrpet2.2	https://www.ncbi.nlm.nih.gov/assembly/GCA_900205625.1	175182717	1675	6771235	1260070	38	164020	177	22343503	0.978	0.954	0.024	0.004	0.018
A. lyrata petraea (Pernitz, Austria)		This study	187501846	55	29873447	21808542	4	19430097	8	38612	0.984	0.958	0.026	0.006	0.01
A. arenosa Strecno	arenosa_JIC_diploid	https://www.ncbi.nlm.nih.gov/assembly/GCA_902996965.1	164833954	10147	5606237	1322773	27	5414	2028	7022190	0.975	0.928	0.047	0.011	0.014
A. arenosa Pusté Pole		This study	152958180	264	22929204	19156880	4	15185554	8	15205	0.986	0.972	0.014	0.006	0.008
A. halleri	Ahalleri_264_v1	https://phytozome-next.jgi.doe.gov/info/Ahalleri_v1_1	127615339	11241	644818	29271	1180	5821	4900	24311422	0.862	0.85	0.012	0.044	0.094
A. halleri halleri	Ahalleri2.2	https://www.ncbi.nlm.nih.gov/assembly/GCA_900078215.1	173971327	3249	1353685	254442	204	49182	779	33966094	0.953	0.935	0.018	0.015	0.032
A. thaliana	TAIR9	https://www.ncbi.nlm.nih.gov/assembly/GCF_000001735.4	119667750	7	30427671	23459830	3	18585056	5	185738	0.982	0.973	0.009	0.005	0.013
Capsella grandiflora	Cgrandiflora_266_v1	https://phytozome-next.jgi.doe.gov/info/Cgrandiflora_v1_1	105346052	4997	1487256	112041	223	13158	1309	11592984	0.943	0.931	0.012	0.019	0.038
Capsella rubella	GCF_000375325.1_Caprub1_0_genomic	https://www.ncbi.nlm.nih.gov/assembly/GCF_000375325.1/	133063876	773	19566579	134357	4	13324298	8	3314705	0.979	0.962	0.017	0.006	0.015
