## Supplementary Data S2: Genome size estimation for "Structural evidence for MADS-box type I family expansion seen in new assemblies of *A. arenosa* and *A. lyrata*"

### Sheet: Readme
Supplementary table	Title	Content
ST2	Genome size estimation	Flow cytrometry and k-mer esitmation of genome size.

### Sheet: ST2 Genome size estiamation 
Genus	Species	Subspecies	karyotype	DNA Amount 1C (pg)	Plant/Source	DNA Amount 1C (Mbp)	Method
Arabidopsis	thaliana		10	0.16	Johnston et al.,2005	156.48	Flow cytometry
Arabidopsis	arenosa		16	0.2	Lysák et al.,2009	195.6	Flow cytometry
Arabidopsis	arenosa		32	0.39	Lysák et al.,2009	381.42	Flow cytometry
Arabidopsis	arenosa		16	0.149513	2Az2_1	146.224	Flow cytometry
Arabidopsis	arenosa		16	0.147362	2Az3_1	144.12	Flow cytometry
Arabidopsis	arenosa		16	0.183231	2Az1-9	179.2	K-mer based estimation
Arabidopsis	arenosa		32	0.320616	4Az1_1	313.562	Flow cytometry
Arabidopsis	arenosa		32	0.316056	4Az1_2	309.102	Flow cytometry
Arabidopsis	arenosa		32	0.319183	4Az1_3	312.161	Flow cytometry
Arabidopsis	arenosa		32	0.322165	4Az2_1	315.077	Flow cytometry
Arabidopsis	arenosa		32	0.320205	4Az2_2	313.16	Flow cytometry
Arabidopsis	lyrata	lyrata	16	0.25	Lysák et al.,2009	244.5	Flow cytometry
Arabidopsis	lyrata	petraea	32	0.45	Dart et al.,2004	440.1	Flow cytometry
Arabidopsis	lyrata	petraea	16	0.169539	2Lz1_1	165.809	Flow cytometry
Arabidopsis	lyrata	petraea	16	0.173953	2Lz3_1	170.126	Flow cytometry
Arabidopsis	lyrata	petraea	16	0.169896	2Lz3_2	166.158	Flow cytometry
Arabidopsis	lyrata	petraea	16	0.169488	2Lz3_3	165.76	Flow cytometry
Arabidopsis	lyrata	petraea	16	0.170807	2Lz3_4	167.049	Flow cytometry
Arabidopsis	lyrata	petraea	16	0.205624	2Lz3-4	201.1	K-mer based estimation
Arabidopsis	lyrata	petraea	32	0.32	4Lz2_1	312.96	Flow cytometry
Arabidopsis	lyrata	petraea	32	0.318776	4Lz2_2	311.763	Flow cytometry
